# Urbanization and market-integration have strong, non-linear effects on cardio-metabolic health in the Turkana

**DOI:** 10.1101/756866

**Authors:** Amanda J. Lea, Dino Martins, Joseph Kamau, Michael Gurven, Julien F. Ayroles

**Affiliations:** Department of Ecology and Evolution, Princeton University, Princeton, New Jersey, USA; Lewis Sigler Institute for Integrative Genomics, Princeton University, Princeton, New Jersey, USA; Mpala Research Centre, Nanyuki, Kenya; Department of Biochemistry, School of Medicine, University of Nairobi, Nairobi, Kenya; Institute of Primate Research, National Museums of Kenya, Nairobi, Kenya; Department of Anthropology, University of California: Santa Barbara, Santa Barbara, California, USA

**Keywords:** pastoralism, metabolic health, industrialization, market integration, evolutionary mismatch, Turkana

## Abstract

Cardio-metabolic disease is a leading cause of death worldwide, with high prevalence in western, industrialized societies relative to developing nations and subsistence-level populations. This stark difference has been attributed to the dietary and lifestyle changes associated with industrialization, but current work has relied on health comparisons between separate, genetically distinct populations to draw conclusions. To more robustly determine how lifestyle impacts health, we collected interview and health biomarker data from a single population undergoing a rapid lifestyle transition. Specifically, we sampled Turkana individuals who practice subsistence-level, nomadic pastoralism (the traditional, ancestral way of life for this group), as well as individuals who no longer practice pastoralism and engage either minimally or strongly with the market economy. Comparisons across this lifestyle gradient revealed clear, non-linear effects of industrialization: only individuals with highly urban, market-integrated lifestyles experience increases in BMI, body fat, blood pressure, and other biomarkers of cardio-metabolic health. These health differences are partially mediated by increased consumption of refined carbohydrates, and more strongly by fine-scale measures of urbanicity. Finally, because many Turkana are transitioning between rural and urban areas within their lifetime, we were able to show that being born in an urban area is associated with worse adult metabolic health, independent of adult lifestyle. Together, these analyses provide comprehensive insight into the timing, magnitude, and causes of health declines in urban, industrialized groups – an area of critical study given the massive public health burden of cardio-metabolic disease and the rate at which developing nations are experiencing lifestyle transitions.

**SIGNIFICANCE:** The “mismatch” between evolved human physiology and western, industrialized lifestyles is thought to explain to the current epidemic of cardiovascular disease (CVD). However, this hypothesis has been difficult to test in real time. To do so, we studied a traditional pastoralist group—the Turkana—that is currently transitioning from their ancestral way of life to an urban, industrialized lifestyle. We found that Turkana who move to cities exhibit poor cardio-metabolic health, partially because of a shift toward “western diets” high in carbohydrates. We also show that early life urbanicity independently predicts adult health, such that life-long city dwellers will experience the greatest CVD risk. Our work thus uncovers the timing, magnitude, and evolutionary causes of a major health gradient.
