## Supplementary Tables for "Urbanization and market-integration have strong, non-linear effects on cardio-metabolic health in the Turkana"

### Sheet: Table S1
Table S1. Sample sizes for each biomarker of metabolic and cardiovascular health.
Variable	N	Males	Females	Units
Waist circumference	1204	515	689	cm
BMI	1198	511	687	kg/m2
Body fat	835	367	468	percentage
Total cholesteral	406	201	205	mg/dl
HDL cholesterol	406	201	205	mg/dl
Trigylcerides	405	200	205	mg/dl
LDL cholesterol	353	171	182	mg/dl
Blood glucose	436	213	223	mg/dl
Systolic BP	1196	512	684	mm Hg
Diastolic BP	1143	476	667	mm Hg
Composite	1195	511	684	proportion

### Sheet: Table S2
Table S2. Summarized comparisons of health biomarkers measured in Turkana versus other populations (focusing on females, or both sexes if sex-specific data were not reported).
Variable	Sex	Mean of BMI	Mean of body fat	Mean of diastolic BP	Mean of systolic BP	Mean of HDL	Mean of LDL	Mean of total cholesterol	Mean of triglycerides
Bantu	Both	23.2		79.9	133.8	35.1897	78.5001	139.212	128.427
Bantu (urban)	Both	27.4		82	133.5	41.7636	104.022	174.015	142.598
Evenki	Female	23				49.1109	81.207	148.106	86.7986
Fulani	Female	20.2	28.5	77	118	41.3769	72.6996	135.345	105.398
Hadza	Varies by biomarker			71.7423	120.67	34.4545	75.1818	115.455	80.4091
Masai	Both	20.7		70.9	118.2	41.7636	84.6873	150.426	120.455
Shuar	Female	24.2	28.8	76.4	110.3	42.9	88.6	154.7	118.8
Shuar (market integrated)	Female	24.8	27.7	71.4	110.2	57.1	106.8	186.4	118.4
Tsimane	Both	24.1	22.1	73.4	116	38.67	92.808	150.813	106.284
Minimum mean for subsistence-level populations		20.2	22.1	70.9	110.3	34.4545	72.6996	115.455	80.4091
Maximum mean for subsistence-level populations		24.2	28.8	79.9	133.8	49.1109	92.808	154.7	128.427
Turkana (pastoralist, this study)	Female	19.99	20.45	77.43	115.98	72.69	60.89	153.73	100.12
Turkana (urban, this study)	Female	21.9	25	80.4	126.4	74.5	62.6	182	117
NHANES (US)	Female	28.9756	39.3264	67.3275	115.857	59.9952	112.192	198.798	131.238
Variable	Sex	SD of BMI	SD of body fat	SD of diastolic BP	SD of systolic BP	SD of HDL	SD of LDL	SD of total cholesterol	SD of triglycerides
Bantu	Both	5.2		12.4	24.2	12.7611	34.4163	41.3769	59.3419
Bantu (urban)	Both	5.6		14	24.6	12.7611	36.3498	40.6035	100.084
Evenki	Female	3.8				12.7611	27.4557	30.1626	39.8565
Fulani	Female	3	7.72	13	20	10.5569	20.1084	28.2291	48.0935
Hadza	Varies by biomarker			11.531	15.3573	9.95575	21.8212	22.2277	29.1869
Masai	Both	3.6		11.1	18.1	12.3744	28.6158	36.3498	54.0277
Shuar	Female	2.5	4.5	9.4	9.7	14.4	26.3	36.7	71.5
Shuar (market integrated)	Female	3.1	4.3	9.7	16.6	14.1	31.3	44	63.4
Tsimane	Both	3.5	8.2	10	12.5	7.734	27.069	30.936	44.285
Turkana (pastoralist, this study)	Female	2.14	4.57	15.22	16.01	14.72	20.22	25.49	36.46
Turkana (urban, this study)	Female	2.6	6.5	13.4	17	18	31.6	44.4	34.1
NHANES (US)	Female	7.4943	6.92072	12.0317	16.3566	16.7573	36.5545	44.828	97.2778

### Sheet: Table S3
Table S3. Biomarker datasets compiled for comparative analyses.
N	Variable	Mean of variable	SD of variable	Min age	Max age	Mean of age	SD of age	Sex	Population	Reference
2311	HDL	59.9952	16.7573	18	65	36.8635	13.9801	Female	NHANES_2006	Centers for Disease Control and Prevention (CDC). National Center for Health Statistics (NCHS). National Health and Nutrition Examination Survey Data.
2311	LDL	112.192	36.5545	18	65	36.8635	13.9801	Female	NHANES_2006	Centers for Disease Control and Prevention (CDC). National Center for Health Statistics (NCHS). National Health and Nutrition Examination Survey Data.
2311	Triglycerides	131.238	97.2778	18	65	36.8635	13.9801	Female	NHANES_2006	Centers for Disease Control and Prevention (CDC). National Center for Health Statistics (NCHS). National Health and Nutrition Examination Survey Data.
2311	BMI	28.9756	7.4943	18	65	36.8635	13.9801	Female	NHANES_2006	Centers for Disease Control and Prevention (CDC). National Center for Health Statistics (NCHS). National Health and Nutrition Examination Survey Data.
2311	Body fat	39.3264	6.92072	18	65	36.8635	13.9801	Female	NHANES_2006	Centers for Disease Control and Prevention (CDC). National Center for Health Statistics (NCHS). National Health and Nutrition Examination Survey Data.
2311	DBP	67.3275	12.0317	18	65	36.8635	13.9801	Female	NHANES_2006	Centers for Disease Control and Prevention (CDC). National Center for Health Statistics (NCHS). National Health and Nutrition Examination Survey Data.
2311	Glucose	99.1173	35.0157	18	65	36.8635	13.9801	Female	NHANES_2006	Centers for Disease Control and Prevention (CDC). National Center for Health Statistics (NCHS). National Health and Nutrition Examination Survey Data.
2311	SBP	115.857	16.3566	18	65	36.8635	13.9801	Female	NHANES_2006	Centers for Disease Control and Prevention (CDC). National Center for Health Statistics (NCHS). National Health and Nutrition Examination Survey Data.
2311	Total cholesterol	198.798	44.828	18	65	36.8635	13.9801	Female	NHANES_2006	Centers for Disease Control and Prevention (CDC). National Center for Health Statistics (NCHS). National Health and Nutrition Examination Survey Data.
2311	Waist	94.841	16.473	18	65	36.8635	13.9801	Female	NHANES_2006	Centers for Disease Control and Prevention (CDC). National Center for Health Statistics (NCHS). National Health and Nutrition Examination Survey Data.
2063	HDL	48.5273	13.6288	18	65	38.18	14.2395	Male	NHANES_2006	Centers for Disease Control and Prevention (CDC). National Center for Health Statistics (NCHS). National Health and Nutrition Examination Survey Data.
2063	LDL	113.803	35.8435	18	65	38.18	14.2395	Male	NHANES_2006	Centers for Disease Control and Prevention (CDC). National Center for Health Statistics (NCHS). National Health and Nutrition Examination Survey Data.
2063	Triglycerides	147.721	133.191	18	65	38.18	14.2395	Male	NHANES_2006	Centers for Disease Control and Prevention (CDC). National Center for Health Statistics (NCHS). National Health and Nutrition Examination Survey Data.
2063	BMI	28.231	6.42343	18	65	38.18	14.2395	Male	NHANES_2006	Centers for Disease Control and Prevention (CDC). National Center for Health Statistics (NCHS). National Health and Nutrition Examination Survey Data.
2063	Body fat	26.7647	6.4999	18	65	38.18	14.2395	Male	NHANES_2006	Centers for Disease Control and Prevention (CDC). National Center for Health Statistics (NCHS). National Health and Nutrition Examination Survey Data.
2063	DBP	70.7616	13.4341	18	65	38.18	14.2395	Male	NHANES_2006	Centers for Disease Control and Prevention (CDC). National Center for Health Statistics (NCHS). National Health and Nutrition Examination Survey Data.
2063	Glucose	104.268	30.2331	18	65	38.18	14.2395	Male	NHANES_2006	Centers for Disease Control and Prevention (CDC). National Center for Health Statistics (NCHS). National Health and Nutrition Examination Survey Data.
2063	SBP	122.801	14.634	18	65	38.18	14.2395	Male	NHANES_2006	Centers for Disease Control and Prevention (CDC). National Center for Health Statistics (NCHS). National Health and Nutrition Examination Survey Data.
2063	Total cholesterol	192.516	43.0343	18	65	38.18	14.2395	Male	NHANES_2006	Centers for Disease Control and Prevention (CDC). National Center for Health Statistics (NCHS). National Health and Nutrition Examination Survey Data.
2063	Waist	97.997	16.1701	18	65	38.18	14.2395	Male	NHANES_2006	Centers for Disease Control and Prevention (CDC). National Center for Health Statistics (NCHS). National Health and Nutrition Examination Survey Data.
42	BMI	20	2.2	18	64	33.9	12.5	Male	Fulani	Cardiovascular disease risk factors and diet of Fulani pastoralists of northern Nigeria
79	BMI	20.2	3	15	77	32	13	Female	Fulani	Cardiovascular disease risk factors and diet of Fulani pastoralists of northern Nigeria
42	Body fat	12.7	4.6	18	64	33.9	12.5	Male	Fulani	Cardiovascular disease risk factors and diet of Fulani pastoralists of northern Nigeria
79	Body fat	28.5	7.72	15	77	32	13	Female	Fulani	Cardiovascular disease risk factors and diet of Fulani pastoralists of northern Nigeria
42	DBP	74	10	18	64	33.9	12.5	Male	Fulani	Cardiovascular disease risk factors and diet of Fulani pastoralists of northern Nigeria
79	DBP	77	13	15	77	32	13	Female	Fulani	Cardiovascular disease risk factors and diet of Fulani pastoralists of northern Nigeria
42	HDL	34.0296	10.4409	18	64	33.9	12.5	Male	Fulani	Cardiovascular disease risk factors and diet of Fulani pastoralists of northern Nigeria
79	HDL	41.3769	10.5569	15	77	32	13	Female	Fulani	Cardiovascular disease risk factors and diet of Fulani pastoralists of northern Nigeria
42	LDL	71.1528	27.069	18	64	33.9	12.5	Male	Fulani	Cardiovascular disease risk factors and diet of Fulani pastoralists of northern Nigeria
79	LDL	72.6996	20.1084	15	77	32	13	Female	Fulani	Cardiovascular disease risk factors and diet of Fulani pastoralists of northern Nigeria
79	SBP	118	20	15	77	32	13	Female	Fulani	Cardiovascular disease risk factors and diet of Fulani pastoralists of northern Nigeria
42	SBP	120	16	18	64	33.9	12.5	Male	Fulani	Cardiovascular disease risk factors and diet of Fulani pastoralists of northern Nigeria
42	Total cholesterol	135.345	31.0133	18	64	33.9	12.5	Male	Fulani	Cardiovascular disease risk factors and diet of Fulani pastoralists of northern Nigeria
79	Total cholesterol	135.345	28.2291	15	77	32	13	Female	Fulani	Cardiovascular disease risk factors and diet of Fulani pastoralists of northern Nigeria
79	Triglycerides	105.398	48.0935	15	77	32	13	Female	Fulani	Cardiovascular disease risk factors and diet of Fulani pastoralists of northern Nigeria
42	Triglycerides	143.483	78.8273	18	64	33.9	12.5	Male	Fulani	Cardiovascular disease risk factors and diet of Fulani pastoralists of northern Nigeria
93	BMI	17.62		15	80	40		Male	Turkana	Comparison of body composition among settled and nomadic Turkana of Kenya
184	BMI	17.65				33.1		Female	Turkana	Comparison of body composition among settled and nomadic Turkana of Kenya
107	BMI	16.92				33.9		Female	Turkana_MI	Comparison of body composition among settled and nomadic Turkana of Kenya
81	BMI	17.5		17	86	49		Male	Turkana_MI	Comparison of body composition among settled and nomadic Turkana of Kenya
705	BMI	24.1	3.5	40	75+	57.6		Both	Tsimane	Coronary atherosclerosis in indigenous South American Tsimane: a cross-sectional cohort study
705	Body fat	22.1	8.2	40	75+	57.6		Both	Tsimane	Coronary atherosclerosis in indigenous South American Tsimane: a cross-sectional cohort study
705	DBP	73.4	10	40	75+	57.6		Both	Tsimane	Coronary atherosclerosis in indigenous South American Tsimane: a cross-sectional cohort study
705	HDL	38.67	7.734	40	75+	57.6		Both	Tsimane	Coronary atherosclerosis in indigenous South American Tsimane: a cross-sectional cohort study
705	LDL	92.808	27.069	40	75+	57.6		Both	Tsimane	Coronary atherosclerosis in indigenous South American Tsimane: a cross-sectional cohort study
705	SBP	116	12.5	40	75+	57.6		Both	Tsimane	Coronary atherosclerosis in indigenous South American Tsimane: a cross-sectional cohort study
705	Total cholesterol	150.813	30.936	40	75+	57.6		Both	Tsimane	Coronary atherosclerosis in indigenous South American Tsimane: a cross-sectional cohort study
705	Triglycerides	106.284	44.285	40	75+	57.6		Both	Tsimane	Coronary atherosclerosis in indigenous South American Tsimane: a cross-sectional cohort study
75	BMI	22.3	2.6	16	76			Male	Evenki	Correlates of Low Serum Lipid Levels Among the Evenki Herders of Siberia
33	BMI	23	3.8	16	76			Female	Evenki	Correlates of Low Serum Lipid Levels Among the Evenki Herders of Siberia
75	HDL	48.3375	12.3744	16	76			Male	Evenki	Correlates of Low Serum Lipid Levels Among the Evenki Herders of Siberia
33	HDL	49.1109	12.7611	16	76			Female	Evenki	Correlates of Low Serum Lipid Levels Among the Evenki Herders of Siberia
75	LDL	73.8597	23.202	16	76			Male	Evenki	Correlates of Low Serum Lipid Levels Among the Evenki Herders of Siberia
33	LDL	81.207	27.4557	16	76			Female	Evenki	Correlates of Low Serum Lipid Levels Among the Evenki Herders of Siberia
75	Total cholesterol	139.599	25.9089	16	76			Male	Evenki	Correlates of Low Serum Lipid Levels Among the Evenki Herders of Siberia
33	Total cholesterol	148.106	30.1626	16	76			Female	Evenki	Correlates of Low Serum Lipid Levels Among the Evenki Herders of Siberia
75	Triglycerides	86.7986	35.428	16	76			Male	Evenki	Correlates of Low Serum Lipid Levels Among the Evenki Herders of Siberia
33	Triglycerides	86.7986	39.8565	16	76			Female	Evenki	Correlates of Low Serum Lipid Levels Among the Evenki Herders of Siberia
484	BMI	27.4	5.6	30	60	41.6	8	Both	Bantu_MI	Daily energy expenditure and cardiovascular risk in Masai, rural and urban Bantu Tanzanians
484	DBP	82	14	30	60	41.6	8	Both	Bantu_MI	Daily energy expenditure and cardiovascular risk in Masai, rural and urban Bantu Tanzanians
484	HDL	41.7636	12.7611	30	60	41.6	8	Both	Bantu_MI	Daily energy expenditure and cardiovascular risk in Masai, rural and urban Bantu Tanzanians
484	LDL	104.022	36.3498	30	60	41.6	8	Both	Bantu_MI	Daily energy expenditure and cardiovascular risk in Masai, rural and urban Bantu Tanzanians
484	SBP	133.5	24.6	30	60	41.6	8	Both	Bantu_MI	Daily energy expenditure and cardiovascular risk in Masai, rural and urban Bantu Tanzanians
484	Total cholesterol	174.015	40.6035	30	60	41.6	8	Both	Bantu_MI	Daily energy expenditure and cardiovascular risk in Masai, rural and urban Bantu Tanzanians
484	Triglycerides	142.598	100.084	30	60	41.6	8	Both	Bantu_MI	Daily energy expenditure and cardiovascular risk in Masai, rural and urban Bantu Tanzanians
484	Waist	90.9	12.8	30	60	41.6	8	Both	Bantu_MI	Daily energy expenditure and cardiovascular risk in Masai, rural and urban Bantu Tanzanians
371	BMI	23.2	5.2	30	60	46.2	9.6	Both	Bantu	Daily energy expenditure and cardiovascular risk in Masai, rural and urban Bantu Tanzanians
371	DBP	79.9	12.4	30	60	46.2	9.6	Both	Bantu	Daily energy expenditure and cardiovascular risk in Masai, rural and urban Bantu Tanzanians
371	HDL	35.1897	12.7611	30	60	46.2	9.6	Both	Bantu	Daily energy expenditure and cardiovascular risk in Masai, rural and urban Bantu Tanzanians
371	LDL	78.5001	34.4163	30	60	46.2	9.6	Both	Bantu	Daily energy expenditure and cardiovascular risk in Masai, rural and urban Bantu Tanzanians
371	SBP	133.8	24.2	30	60	46.2	9.6	Both	Bantu	Daily energy expenditure and cardiovascular risk in Masai, rural and urban Bantu Tanzanians
371	Total cholesterol	139.212	41.3769	30	60	46.2	9.6	Both	Bantu	Daily energy expenditure and cardiovascular risk in Masai, rural and urban Bantu Tanzanians
371	Triglycerides	128.427	59.3419	30	60	46.2	9.6	Both	Bantu	Daily energy expenditure and cardiovascular risk in Masai, rural and urban Bantu Tanzanians
371	Waist	76	15	30	60	46.2	9.6	Both	Bantu	Daily energy expenditure and cardiovascular risk in Masai, rural and urban Bantu Tanzanians
130	BMI	20.7	3.6	30	60	45.4	8.4	Both	Masai	Daily energy expenditure and cardiovascular risk in Masai, rural and urban Bantu Tanzanians
130	DBP	70.9	11.1	30	60	45.4	8.4	Both	Masai	Daily energy expenditure and cardiovascular risk in Masai, rural and urban Bantu Tanzanians
130	HDL	41.7636	12.3744	30	60	45.4	8.4	Both	Masai	Daily energy expenditure and cardiovascular risk in Masai, rural and urban Bantu Tanzanians
130	LDL	84.6873	28.6158	30	60	45.4	8.4	Both	Masai	Daily energy expenditure and cardiovascular risk in Masai, rural and urban Bantu Tanzanians
130	SBP	118.2	18.1	30	60	45.4	8.4	Both	Masai	Daily energy expenditure and cardiovascular risk in Masai, rural and urban Bantu Tanzanians
130	Total cholesterol	150.426	36.3498	30	60	45.4	8.4	Both	Masai	Daily energy expenditure and cardiovascular risk in Masai, rural and urban Bantu Tanzanians
130	Triglycerides	120.455	54.0277	30	60	45.4	8.4	Both	Masai	Daily energy expenditure and cardiovascular risk in Masai, rural and urban Bantu Tanzanians
130	Waist	80.2	9.4	30	60	45.4	8.4	Both	Masai	Daily energy expenditure and cardiovascular risk in Masai, rural and urban Bantu Tanzanians
155	BMI	24.8	3.1	15	90	35.2	15.4	Female	Shuar_MI	Implications of market integration for cardiovascular and metabolic health among an indigenous Amazonian Ecuadorian population
99	BMI	25.2	2.6	15	90	40.2	15.7	Male	Shuar_MI	Implications of market integration for cardiovascular and metabolic health among an indigenous Amazonian Ecuadorian population
97	Body fat	16.4	4	15	90	40.2	15.7	Male	Shuar_MI	Implications of market integration for cardiovascular and metabolic health among an indigenous Amazonian Ecuadorian population
150	Body fat	27.7	4.3	15	90	35.2	15.4	Female	Shuar_MI	Implications of market integration for cardiovascular and metabolic health among an indigenous Amazonian Ecuadorian population
130	DBP	71.4	9.7	15	90	35.2	15.4	Female	Shuar_MI	Implications of market integration for cardiovascular and metabolic health among an indigenous Amazonian Ecuadorian population
84	DBP	75.7	8.2	15	90	40.2	15.7	Male	Shuar_MI	Implications of market integration for cardiovascular and metabolic health among an indigenous Amazonian Ecuadorian population
72	Glucose	77	11.3	15	90	40.2	15.7	Male	Shuar_MI	Implications of market integration for cardiovascular and metabolic health among an indigenous Amazonian Ecuadorian population
117	Glucose	78.1	11.7	15	90	35.2	15.4	Female	Shuar_MI	Implications of market integration for cardiovascular and metabolic health among an indigenous Amazonian Ecuadorian population
85	HDL	52.1	14	15	90	40.2	15.7	Male	Shuar_MI	Implications of market integration for cardiovascular and metabolic health among an indigenous Amazonian Ecuadorian population
142	HDL	57.1	14.1	15	90	35.2	15.4	Female	Shuar_MI	Implications of market integration for cardiovascular and metabolic health among an indigenous Amazonian Ecuadorian population
73	LDL	85.2	24.4	15	90	40.2	15.7	Male	Shuar_MI	Implications of market integration for cardiovascular and metabolic health among an indigenous Amazonian Ecuadorian population
125	LDL	106.8	31.3	15	90	35.2	15.4	Female	Shuar_MI	Implications of market integration for cardiovascular and metabolic health among an indigenous Amazonian Ecuadorian population
130	SBP	110.2	16.6	15	90	35.2	15.4	Female	Shuar_MI	Implications of market integration for cardiovascular and metabolic health among an indigenous Amazonian Ecuadorian population
84	SBP	121.4	15.9	15	90	40.2	15.7	Male	Shuar_MI	Implications of market integration for cardiovascular and metabolic health among an indigenous Amazonian Ecuadorian population
85	Total cholesterol	167	35.6	15	90	40.2	15.7	Male	Shuar_MI	Implications of market integration for cardiovascular and metabolic health among an indigenous Amazonian Ecuadorian population
142	Total cholesterol	186.4	44	15	90	35.2	15.4	Female	Shuar_MI	Implications of market integration for cardiovascular and metabolic health among an indigenous Amazonian Ecuadorian population
142	Triglycerides	118.4	63.4	15	90	35.2	15.4	Female	Shuar_MI	Implications of market integration for cardiovascular and metabolic health among an indigenous Amazonian Ecuadorian population
83	Triglycerides	139.3	81	15	90	40.2	15.7	Male	Shuar_MI	Implications of market integration for cardiovascular and metabolic health among an indigenous Amazonian Ecuadorian population
50	BMI	24.2	2.5	15	90	36.2	14.8	Female	Shuar	Implications of market integration for cardiovascular and metabolic health among an indigenous Amazonian Ecuadorian population
36	BMI	24.8	3.1	15	90	39.7	15.1	Male	Shuar	Implications of market integration for cardiovascular and metabolic health among an indigenous Amazonian Ecuadorian population
19	Body fat	14.7	4.8	15	90	39.7	15.1	Male	Shuar	Implications of market integration for cardiovascular and metabolic health among an indigenous Amazonian Ecuadorian population
29	Body fat	28.8	4.5	15	90	36.2	14.8	Female	Shuar	Implications of market integration for cardiovascular and metabolic health among an indigenous Amazonian Ecuadorian population
19	DBP	76.4	9.4	15	90	36.2	14.8	Female	Shuar	Implications of market integration for cardiovascular and metabolic health among an indigenous Amazonian Ecuadorian population
13	DBP	77	7.5	15	90	39.7	15.1	Male	Shuar	Implications of market integration for cardiovascular and metabolic health among an indigenous Amazonian Ecuadorian population
32	Glucose	73.6	13.2	15	90	39.7	15.1	Male	Shuar	Implications of market integration for cardiovascular and metabolic health among an indigenous Amazonian Ecuadorian population
49	Glucose	82.1	21.2	15	90	36.2	14.8	Female	Shuar	Implications of market integration for cardiovascular and metabolic health among an indigenous Amazonian Ecuadorian population
35	HDL	38.2	9.4	15	90	39.7	15.1	Male	Shuar	Implications of market integration for cardiovascular and metabolic health among an indigenous Amazonian Ecuadorian population
53	HDL	42.9	14.4	15	90	36.2	14.8	Female	Shuar	Implications of market integration for cardiovascular and metabolic health among an indigenous Amazonian Ecuadorian population
43	LDL	88.6	26.3	15	90	36.2	14.8	Female	Shuar	Implications of market integration for cardiovascular and metabolic health among an indigenous Amazonian Ecuadorian population
24	LDL	90.1	25.3	15	90	39.7	15.1	Male	Shuar	Implications of market integration for cardiovascular and metabolic health among an indigenous Amazonian Ecuadorian population
19	SBP	110.3	9.7	15	90	36.2	14.8	Female	Shuar	Implications of market integration for cardiovascular and metabolic health among an indigenous Amazonian Ecuadorian population
13	SBP	115.4	13.6	15	90	39.7	15.1	Male	Shuar	Implications of market integration for cardiovascular and metabolic health among an indigenous Amazonian Ecuadorian population
35	Total cholesterol	150.7	34.9	15	90	39.7	15.1	Male	Shuar	Implications of market integration for cardiovascular and metabolic health among an indigenous Amazonian Ecuadorian population
53	Total cholesterol	154.7	36.7	15	90	36.2	14.8	Female	Shuar	Implications of market integration for cardiovascular and metabolic health among an indigenous Amazonian Ecuadorian population
52	Triglycerides	118.8	71.5	15	90	36.2	14.8	Female	Shuar	Implications of market integration for cardiovascular and metabolic health among an indigenous Amazonian Ecuadorian population
35	Triglycerides	142.5	103.7	15	90	39.7	15.1	Male	Shuar	Implications of market integration for cardiovascular and metabolic health among an indigenous Amazonian Ecuadorian population
29	BMI	21.1	3.2	35	60	47.6	8.3	Female	Fulani	Lipid Profiles and trans Fatty Acids in Serum Phospholipids of Semi-nomadic Fulani in Phospholipids of Semi-nomadic Fulani in Northern Nigeria
22	BMI	21.6	3.1	36	76	55.5	13.5	Male	Fulani	Lipid Profiles and trans Fatty Acids in Serum Phospholipids of Semi-nomadic Fulani in Phospholipids of Semi-nomadic Fulani in Northern Nigeria
22	Body fat	13.8	5.6	36	76	55.5	13.5	Male	Fulani	Lipid Profiles and trans Fatty Acids in Serum Phospholipids of Semi-nomadic Fulani in Phospholipids of Semi-nomadic Fulani in Northern Nigeria
29	Body fat	26.5	7.4	35	60	47.6	8.3	Female	Fulani	Lipid Profiles and trans Fatty Acids in Serum Phospholipids of Semi-nomadic Fulani in Phospholipids of Semi-nomadic Fulani in Northern Nigeria
29	DBP	82	12	35	60	47.6	8.3	Female	Fulani	Lipid Profiles and trans Fatty Acids in Serum Phospholipids of Semi-nomadic Fulani in Phospholipids of Semi-nomadic Fulani in Northern Nigeria
22	DBP	84	10	36	76	55.5	13.5	Male	Fulani	Lipid Profiles and trans Fatty Acids in Serum Phospholipids of Semi-nomadic Fulani in Phospholipids of Semi-nomadic Fulani in Northern Nigeria
22	HDL	32	7	36	76	55.5	13.5	Male	Fulani	Lipid Profiles and trans Fatty Acids in Serum Phospholipids of Semi-nomadic Fulani in Phospholipids of Semi-nomadic Fulani in Northern Nigeria
29	HDL	41	13	35	60	47.6	8.3	Female	Fulani	Lipid Profiles and trans Fatty Acids in Serum Phospholipids of Semi-nomadic Fulani in Phospholipids of Semi-nomadic Fulani in Northern Nigeria
22	LDL	73	22	36	76	55.5	13.5	Male	Fulani	Lipid Profiles and trans Fatty Acids in Serum Phospholipids of Semi-nomadic Fulani in Phospholipids of Semi-nomadic Fulani in Northern Nigeria
29	LDL	95	29	35	60	47.6	8.3	Female	Fulani	Lipid Profiles and trans Fatty Acids in Serum Phospholipids of Semi-nomadic Fulani in Phospholipids of Semi-nomadic Fulani in Northern Nigeria
22	SBP	137	19	36	76	55.5	13.5	Male	Fulani	Lipid Profiles and trans Fatty Acids in Serum Phospholipids of Semi-nomadic Fulani in Phospholipids of Semi-nomadic Fulani in Northern Nigeria
29	SBP	137	18	35	60	47.6	8.3	Female	Fulani	Lipid Profiles and trans Fatty Acids in Serum Phospholipids of Semi-nomadic Fulani in Phospholipids of Semi-nomadic Fulani in Northern Nigeria
22	Total cholesterol	122	25	36	76	55.5	13.5	Male	Fulani	Lipid Profiles and trans Fatty Acids in Serum Phospholipids of Semi-nomadic Fulani in Phospholipids of Semi-nomadic Fulani in Northern Nigeria
29	Total cholesterol	156	3	35	60	47.6	8.3	Female	Fulani	Lipid Profiles and trans Fatty Acids in Serum Phospholipids of Semi-nomadic Fulani in Phospholipids of Semi-nomadic Fulani in Northern Nigeria
22	Triglycerides	91	35	36	76	55.5	13.5	Male	Fulani	Lipid Profiles and trans Fatty Acids in Serum Phospholipids of Semi-nomadic Fulani in Phospholipids of Semi-nomadic Fulani in Northern Nigeria
29	Triglycerides	100	45	35	60	47.6	8.3	Female	Fulani	Lipid Profiles and trans Fatty Acids in Serum Phospholipids of Semi-nomadic Fulani in Phospholipids of Semi-nomadic Fulani in Northern Nigeria
198	DBP	70.6429	11.7856	18	60+			Male	Hadza	Physical activity patterns and biomarkers of cardiovascular disease risk in hunter-gatherers
198	DBP	71.7423	11.531	18	60+			Female	Hadza	Physical activity patterns and biomarkers of cardiovascular disease risk in hunter-gatherers
23	HDL	34.4545	9.95575	18	61	37.4783	16.3731	Both	Hadza	Physical activity patterns and biomarkers of cardiovascular disease risk in hunter-gatherers
23	LDL	75.1818	21.8212	18	61	37.4783	16.3731	Both	Hadza	Physical activity patterns and biomarkers of cardiovascular disease risk in hunter-gatherers
198	SBP	117.951	17.8192	18	60+			Male	Hadza	Physical activity patterns and biomarkers of cardiovascular disease risk in hunter-gatherers
198	SBP	120.67	15.3573	18	60+			Female	Hadza	Physical activity patterns and biomarkers of cardiovascular disease risk in hunter-gatherers
23	Total cholesterol	115.455	22.2277	18	61	37.4783	16.3731	Both	Hadza	Physical activity patterns and biomarkers of cardiovascular disease risk in hunter-gatherers
23	Triglycerides	80.4091	29.1869	18	61	37.4783	16.3731	Both	Hadza	Physical activity patterns and biomarkers of cardiovascular disease risk in hunter-gatherers

### Sheet: Table S4
Table S4. Dietary habits across a lifestyle gradient in the Turkana people.
	Number of people who never or rarely consume this item			Sample size			Proportion of people who regularly consume this item
	Pastoralist	Non-pastoralist, rural	Non-pastoralist, urban	Pastoralist	Non-pastoralist, rural	Non-pastoralist, urban	Pastoralist	Non-pastoralist, rural	Non-pastoralist, urban
Cooking oil	192	268	4	219	698	125	0.123288	0.616046	0.968
Sugar	193	262	1	219	699	126	0.118721	0.625179	0.992063
Salt	193	257	1	219	699	126	0.118721	0.632332	0.992063
Bread	218	675	77	220	687	124	0.00909091	0.0174672	0.379032
Alcohol	205	671	150	220	766	225	0.0681818	0.124021	0.333333
Tobacco	18	235	153	220	768	225	0.918182	0.69401	0.32
Meat	8	294	81	216	697	121	0.962963	0.578192	0.330579
Milk	0	371	63	220	706	127	1	0.474504	0.503937
Rice	214	493	18	221	690	139	0.0316742	0.285507	0.870504
Ugali	196	369	1	221	689	137	0.113122	0.464441	0.992701
Potatoes	217	534	24	221	692	139	0.0180995	0.228324	0.827338
Soda	219	639	84	221	691	139	0.00904977	0.0752533	0.395683
Fried foods	210	414	57	218	682	135	0.0366972	0.392962	0.577778
Sweets	221	677	122	221	690	138	0	0.0188406	0.115942
Blood	21	540	133	218	687	133	0.90367	0.213974	0

### Sheet: Table S5
Table S5. Results for models used to test for lifestyle effects on health within the Turkana (red shading highlights significant results).
Variable	Comparison between models with and without a sex x lifestyle interaction (p-value)	Model		Gender (beta)	Age (beta)	Pastoralist vs. non-pastoralist, rural (beta)	Pastoralist vs. non-pastoralist, urban (beta)	Non-pastoralist, rural vs. non-pastoralist, urban (beta)		Gender (p-value)	Age (p-value)	Pastoralist vs. non-pastoralist, rural (p-value)	Pastoralist vs. non-pastoralist, urban (p-value)	Non-pastoralist, rural vs. non-pastoralist, urban (p-value)		Pastoralist vs. non-pastoralist, rural (q-value)	Pastoralist vs. non-pastoralist, urban (q-value)	Non-pastoralist, rural vs. non-pastoralist, urban (q-value)
Waist circumference	0.613141	y ~ Age + Gender + Lifestyle		0.109461	-0.00259507	-0.107918	0.55582	0.663738		0.0506505	0.196351	0.142901	2.57522e-09	1.19306e-18		0.314383	1.27233e-08	1.31237e-17
BMI	0.280546	y ~ Age + Gender + Lifestyle		-0.207393	-0.00325497	0.0796828	0.664185	0.584503		0.000225875	0.107628	0.281061	1.21186e-12	5.4479e-15		0.441667	1.33305e-11	2.99635e-14
Body fat	0.00423358	y ~ Age + Lifestyle (females only)			0.031621	0.087981	0.626062	0.538081			8.3203e-17	0.391	3.19394e-05	4.65958e-05		0.537625	7.018e-05	8.0872e-05
Total cholesteral	0.249629	y ~ Age + Gender + Lifestyle		-0.342154	0.0172539	0.224492	0.47636	0.251868		0.000437318	1.55037e-05	0.0561993	0.0119825	0.135359		0.154548	0.0164759	0.165438
HDL cholesterol	0.653666	y ~ Age + Gender + Lifestyle		-0.669172	0.00870314	0.223646	0.0873599	-0.136286		4.06612e-12	0.0238367	0.0492949	0.631205	0.401721		0.154548	0.631204	0.441893
Trigylcerides	0.363955	y ~ Age + Gender + Lifestyle		0.135025	0.00777941	-0.0908916	0.603801	0.694693		0.168619	0.0531677	0.443915	0.00160477	5.1464e-05		0.542562	0.00252178	8.0872e-05
LDL cholesterol	0.3001	y ~ Age + Gender + Lifestyle		0.0969018	0.0141728	0.164283	0.288033	0.12375		0.359727	0.00114682	0.195534	0.169052	0.512175		0.358478	0.185958	0.512175
Blood glucose	0.000183775	y ~ Age + Lifestyle + Fasting (females only)			0.0002503	0.116963	0.976343	0.859379			0.955673	0.628672	0.000403	2.17878e-07		0.691539	0.000738833	7.99333e-07
Systolic BP	0.785553	y ~ Age + Gender + Lifestyle		-0.0413707	0.0143717	0.176074	0.537536	0.361462		0.460034	1.42494e-12	0.0168788	1.01937e-08	1.50544e-06		0.0928336	2.80327e-08	4.13996e-06
Diastolic BP	0.615148	y ~ Age + Gender + Lifestyle		-0.0646871	0.00868407	0.0178833	0.236176	0.218293		0.271479	3.59231e-05	0.819539	0.0157448	0.00465037		0.819539	0.0192437	0.00639426
Composite	0.9995	y ~ Age + Gender + Lifestyle		-0.137462	0.01005	0.510915	1.04854	0.537628		0.16386	0.0038	0.00139	3.47e-09	2.88e-06		0.01529	1.27233e-08	6.336e-06

### Sheet: Table S6
Table S6. Results for models used to test for lifestyle effects on health, comparing urban and rural Turkana to the US (NHANES; red shading highlights significant results).
Variable	Model	Rural Turkana vs. US (beta)	Rural Turkana vs. US (p-value)	Rural Turkana vs. US (q-value)	Urban Turkana vs. US (beta)	Urban Turkana vs. US (p-value)	Urban Turkana vs. US (q-value)		US (mean value from model fit)	Rural Turkana (mean value from model fit)	Urban Turkana (mean value from model fit)
Waist circumference	y ~ Age + Gender + Lifestyle	-1.37296	0	0	-1.07457	2.25541e-69	7.08843e-69		95.38412	71.22997	76.2809
BMI	y ~ Age + Gender + Lifestyle	-1.23647	2.48848e-307	1.82489e-306	-0.98412	1.47364e-53	3.24201e-53		29.06300	20.08071	21.9142
Total cholesteral	y ~ Age + Gender + Lifestyle	-0.959656	3.17524e-74	1.16426e-73	-0.675504	2.64322e-05	3.2306e-05		199.829	156.097	169.046
HDL cholesterol	y ~ Age + Gender + Lifestyle	0.893458	8.31492e-69	2.2866e-68	0.717295	3.40052e-06	4.40067e-06		60.14933	75.67624	72.6148
Trigylcerides	y ~ Age + Gender + Lifestyle	-0.400283	2.12404e-12	3.33777e-12	-0.0815632	0.626746	0.626746		132.80029	89.488	123.975
LDL cholesterol	y ~ Age + Gender + Lifestyle	-1.25223	2.78201e-108	1.22408e-107	-1.15498	5.0644e-12	7.42779e-12		112.60078	63.02546	66.8755
Blood glucose	y ~ Age + Lifestyle (females only)	-0.123852	0.165983	0.173886	0.346618	0.0669738	0.0736712		99.01756	93.8697	108.345
Body fat	y ~ Age + Lifestyle (females only)	-1.85733	0	0	-1.42637	1.22758e-51	2.45517e-51		39.33395	21.01846	25.2683
Systolic BP	y ~ Age + Age2 + Gender + Lifestyle	-0.11238	0.000720872	0.000834695	0.325772	3.01666e-06	4.14791e-06		114.981	113.761	121.068
Diastolic BP	y ~ Age + Age2 + Gender + Lifestyle	0.574836	4.43121e-65	1.08318e-64	0.790722	3.5767e-31	6.55728e-31		70.40644	77.96476	80.549
Composite	y ~ Age + Gender + Lifestyle	-1.69591	1.03948e-188	5.71716e-188	-1.09668	2.23505e-24	3.7824e-24

### Sheet: Table S7
Table S7. Results from mediation analyses, shown as the proportion of 1000 bootstrap iterations for which the effect of lifestyle was reduced when the potential mediating variable was taken into account (red shading highlights significant results).
		Results							Sample size
	Potential mediating variable	Waist circumference	BMI	Systolic BP	Diastolic BP	Body fat (females only)	Composite		Waist circumference	BMI	Systolic BP	Diastolic BP	Body fat (females only)	Composite
Health habits	Alcohol	0.998	0.493	0.719	0.526	0.006	0.167		1045	1041	1047	996	462	1046
	Tobacco	1	1	0.936	0.966	0.971	0.988		1047	1043	1049	998	463	1048
	Cooking oil	0.771	0.96	0.891	0.622	0.238	0.985		1020	1015	1022	971	460	1020
	Salt	0.763	0.965	0.942	0.545	0.28	0.991		1022	1017	1024	973	460	1022
	Number of meals eaten per day	0.999	0.994	0.641	0.681	0.544	0.98		1018	1013	1020	969	457	1018
Maket-derived carbohydrates	Sugar	0.729	0.995	0.917	0.529	0.247	0.992		1022	1017	1024	973	460	1022
	Bread	0.762	0.975	0.969	0.359	0.803	0.959		1009	1004	1011	960	456	1009
	Rice	0.905	0.99	0.64	0.442	0.618	0.488		1046	1042	1048	997	463	1047
	Ugali	1	0.914	0.273	0.266	0.732	0.943		1043	1039	1045	994	463	1044
	Potatoes	0.73	0.776	0.436	0.228	0.427	0.18		1048	1044	1050	999	463	1049
	Soda	0.972	0.999	0.318	0.243	0.883	0.524		1047	1043	1049	998	463	1048
	Fried foods	0.998	0.74	0.742	0.895	0.385	0.993		1002	998	1003	953	451	1002
	Sweets	0.988	0.999	0.801	0.669	0.838	0.029		1045	1041	1047	996	461	1046
	Number of carbohydrate items eaten regularly	0.997	1	0.918	0.593	0.689	0.994		1048	1044	1050	999	463	1049
Animal products	Blood	0.003	0.987	0.998	0.571	0.774	0.962		1035	1030	1036	987	461	1035
	Milk	0.113	0.987	0.988	0.704	0.882	0.868		1024	1019	1026	975	461	1024
	Meat	0.018	0.166	0.073	0.068	0.286	0.281		1016	1010	1017	966	456	1015
Measures of urbanicity and market integration	Distance to a major city	0.278	1	0.999	0.911	0.979	0.992		1048	1044	1050	999	463	1049
	Female education levels	1	0.998	0.884	0.923	0.823	0.99		1022	1018	1024	997	463	1023
	Population density	0.997	0.996	0.997	0.99	0.383	0.986		1048	1044	1050	999	463	1049
	Ownership of market/modern amenities	0.958	1	0.577	0.46	0.965	0.971		1035	1031	1037	986	461	1036
	Occupation	0.998	0.985	0.976	0.728	0.997	0.988		1005	1001	1008	961	427	1007
Beta for lifestyle effect in model without mediating variables		0.487176	0.317569	0.238286	0.216203	0.503058	0.401761
Beta for lifestyle effect in model with all significant mediating variables		0.045325	0.06397	0.05984	0.194623	0.385	0.14444
Percent decrease in beta		0.906964	0.798563	0.748873	0.0998136	0.234681	0.640483
AIC for model without mediating variables		2554.71	2642.92	2759.04	2826	1136.25	1186.5
AIC for model with all significant mediating variables		2499.8	2583	2722.3	2825.2	1131.2	1154
Delta AIC		54.91	59.919	36.745	0.8	5.053	32.5

### Sheet: Table S8
Table S8. Results for models used to test for early life effects on adult health (red shading highlights significant results).
Variable	Model	N	Population density of birth location (beta)	Population density of birth location (p-value)	Population density of birth location (q-value)	Urban vs. rural environment at time of sampling (beta)	Urban vs. rural environment at time of sampling (% increase in biomarker)	Population density of birth location (% increase in biomarker)
Waist circumference	y ~ Age + Gender + Sampling location (urban/rural) + Population density of birth location	1043	0.271974	7.33257e-08	7.425e-07	0.394472	4.3682	2.6101
BMI	y ~ Age + Gender + Sampling location (urban/rural) + Population density of birth location	1039	0.266264	1.34596e-07	7.425e-07	0.394665	5.6858	3.3385
Total cholesteral	y ~ Age + Gender + Sampling location (urban/rural) + Population density of birth location	364	0.138837	0.12326	0.193286	0.261153
HDL cholesterol	y ~ Age + Gender + Sampling location (urban/rural) + Population density of birth location	368	-0.0980624	0.264332	0.359333	0.0521458
Trigylcerides	y ~ Age + Gender + Sampling location (urban/rural) + Population density of birth location	367	0.0739833	0.419464	0.4316	0.541701
LDL cholesterol	y ~ Age + Gender + Sampling location (urban/rural) + Population density of birth location	320	0.104606	0.294448	0.359333	0.13228
Systolic BP	y ~ Age + Gender + Sampling location (urban/rural) + Population density of birth location	1035	0.0978931	0.0552589	0.101383	0.27943
Diastolic BP	y ~ Age + Gender + Sampling location (urban/rural) + Population density of birth location	1011	0.124123	0.0201123	0.04422	0.0815303	1.3411	1.7607
Composite	y ~ Age + Gender + Sampling location (urban/rural) + Population density of birth location	1031	0.296015	0.00034	0.000935	0.336417	13.4658	12.0572
Body fat	y ~ Age + Sampling location (urban/rural) + Population density of birth location	410 (females only)	0.305746	1.57e-05	5.75667e-05	0.344737	11.1402	20.719
Blood glucose	y ~ Age + Fasting + Sampling location (urban/rural) + Population density of birth location	174 (females only)	-0.090025	0.4316	0.4316	0.961777
Variable	Model	N	Sampling location x Population density of birth location (beta)	Sampling location x Population density of birth location (p-value)	Sampling location x Population density of birth location (q-value)
Waist circumference	y ~ Age x Gender x Sampling location (urban/rural) x Population density of birth location	1043	0.080823	0.419483	0.658429
BMI	y ~ Age x Gender x Sampling location (urban/rural) x Population density of birth location	1039	0.104247	0.296078	0.542667
Total cholesteral	y ~ Age x Gender x Sampling location (urban/rural) x Population density of birth location	364	-0.102972	0.689932	0.759
HDL cholesterol	y ~ Age x Gender x Sampling location (urban/rural) x Population density of birth location	368	-0.332975	0.186103	0.542667
Trigylcerides	y ~ Age x Gender x Sampling location (urban/rural) x Population density of birth location	367	0.300425	0.252861	0.542667
LDL cholesterol	y ~ Age x Gender x Sampling location (urban/rural) x Population density of birth location	320	0.122991	0.68418	0.759
Systolic BP	y ~ Age x Gender x Sampling location (urban/rural) x Population density of birth location	1035	-0.113832	0.265126	0.542667
Diastolic BP	y ~ Age x Gender x Sampling location (urban/rural) x Population density of birth location	1011	-0.0222504	0.832492	0.832
Composite	y ~ Age + Gender + Sampling location (urban/rural) + Population density of birth location	1031	0.07114	0.6641	0.759
Body fat	y ~ Age + Sampling location (urban/rural) + Population density of birth location	410 (females only)	-0.27966	0.110188	0.542667
Blood glucose	y ~ Age + Fasting + Sampling location (urban/rural) + Population density of birth location	174 (females only)	0.370224	0.122282	0.542667

### Sheet: Table S9
Table S9. Results for models used to test for early life effects on adult health (when the adult environment was defined by log10 population density; red shading highlights significant results).
Variable	Model	N	Population density of birth location (beta)	Population density of birth location (p-value)	Population density of birth location (q-value)	Population density of sampling location (beta)
Waist circumference	y ~ Age + Gender + Population density of sampling location + Population density of birth location	1043	0.322862	3.92111e-11	2.156e-10	0.00156503
BMI	y ~ Age + Gender + Population density of sampling location + Population density of birth location	1039	0.343003	3.12938e-12	3.443e-11	0.119275
Total cholesteral	y ~ Age + Gender + Population density of sampling location + Population density of birth location	364	0.0903641	0.297445	0.3267	1.2049e-05
HDL cholesterol	y ~ Age + Gender + Population density of sampling location + Population density of birth location	368	-0.114261	0.184972	0.226111	0.185441
Trigylcerides	y ~ Age + Gender + Population density of sampling location + Population density of birth location	367	0.133837	0.142264	0.19525	0.420377
LDL cholesterol	y ~ Age + Gender + Population density of sampling location + Population density of birth location	320	0.0754312	0.434422	0.434	0.0147864
Systolic BP	y ~ Age + Gender + Population density of sampling location + Population density of birth location	1035	0.151691	0.00207269	0.0056925	0.278772
Diastolic BP	y ~ Age + Gender + Population density of sampling location + Population density of birth location	1011	0.133855	0.00850773	0.018722	0.477732
Composite	y ~ Age + Gender + Population density of sampling location + Population density of birth location	1031	0.317787	6.27e-05	0.0002299	0.261953
Body fat	y ~ Age + Population density of sampling location + Population density of birth location	410 (females only)	0.22639	0.0606	0.1111	-0.17155
Blood glucose	y ~ Age + Fasting + Population density of sampling location + Population density of birth location	174 (females only)	0.213107	0.0768	0.120686	-0.166503
Variable	Model	N	Population density of sampling location x population density of birth location (beta)	Population density of sampling location x population density of birth location (p-value)	Population density of sampling location x population density of birth location (q-value)
Waist circumference	y ~ Age x Gender x Population density of sampling location x Population density of birth location	1043	0.0763723	0.268136	0.491584
BMI	y ~ Age x Gender x Population density of sampling location x Population density of birth location	1039	0.15966	0.0541419	0.19852
Total cholesteral	y ~ Age x Gender x Population density of sampling location x Population density of birth location	364	0.521014	0.0233305	0.19852
HDL cholesterol	y ~ Age x Gender x Population density of sampling location x Population density of birth location	368	0.161893	0.180358	0.396787
Trigylcerides	y ~ Age x Gender x Population density of sampling location x Population density of birth location	367	-0.0126636	0.530832	0.583915
LDL cholesterol	y ~ Age x Gender x Population density of sampling location x Population density of birth location	320	0.469346	0.0759893	0.208971
Systolic BP	y ~ Age x Gender x Population density of sampling location x Population density of birth location	1035	0.109057	0.968454	0.968454
Diastolic BP	y ~ Age x Gender x Population density of sampling location x Population density of birth location	1011	0.175445	0.385747	0.504778
Composite	y ~ Age + Gender + Population density of sampling location + Population density of birth location	1031	0.238656	0.0495	0.19852
Body fat	y ~ Age + Population density of sampling location + Population density of birth location	410 (females only)	-0.157612	0.413	0.504778
Blood glucose	y ~ Age + Fasting + Population density of sampling location + Population density of birth location	174 (females only)	-0.161601	0.399	0.504778

### Sheet: Table S10
Table S10. Results for models used to test for lifestyle effects on health within the Turkana, when 4 lifestyle categories rather than 3 were used (red shading highlights significant results).
	Pastoralist vs. non-nomadic animal keeper (p-value)	Pastoralist vs. non-pastoralist, rural (p-value)	Pastoralist vs. non-pastoralist, urban (p-value)	Non-nomadic animal keeper vs. non-pastoralist, rural (p-value)		Pastoralist vs. non-nomadic animal keeper (q-value)	Pastoralist vs. non-pastoralist, rural (q-value)	Pastoralist vs. non-pastoralist, urban (q-value)	Non-nomadic animal keeper vs. non-pastoralist, rural (q-value)
Blood glucose (females only)	0.765485	0.226934	0.00053457	0.166107		0.851047	0.35661	0.000980833	0.304529
Body fat	0.0880915	0.156376	2.91754e-05	0.314191		0.565756	0.286688	6.424e-05	0.493729
Waist circumference	0.196318	0.474202	3.56104e-09	0.445939		0.565756	0.509512	1.39333e-08	0.613166
BMI	0.20573	0.397715	1.21511e-12	0.55391		0.565756	0.486096	1.342e-11	0.677001
Total cholesteral	0.638111	0.0207193	0.00994439	0.120098		0.851047	0.0759707	0.0136675	0.264216
HDL cholesterol	0.108182	0.0713358	0.636037	0.87932		0.565756	0.156939	0.636	0.87932
Trigylcerides	0.480456	0.509512	0.00160001	0.853723		0.755491	0.509512	0.00251429	0.87932
LDL cholesterol	0.792563	0.0613871	0.149072	0.0513076		0.851047	0.156939	0.1639	0.141096
BP systolic	0.851047	0.000892015	1.07803e-08	0.000838476		0.851047	0.00490608	2.97e-08	0.00461162
BP diastolic	0.349478	0.315937	0.0169727	0.0278836		0.755491	0.434414	0.0207778	0.10224
Composite	0.480767	1.74e-05	3.8e-09	7.74e-05		0.755491	0.0001914	1.39333e-08	0.0008514
